# Genomic profiling of active vitamin D colonic responses in African- and European-Americans identifies an ancestry-related regulatory variant of *POLB*

**DOI:** 10.1101/2025.04.09.647365

**Authors:** David Witonsky, Bharathi Laxman, Hina Usman, Margaret C. Bielski, Kristi M. Lawrence, Sonia S. Kupfer

## Abstract

We measured genomic responses to active vitamin D, 1α,25-dihydroxyvitamin D (1,25D), in colonic organoids from individuals of African and European ancestry. Given protective effects of 1,25D for gastrointestinal conditions such as colorectal cancer, organoid cultures enabled evaluation of condition-specific responses in relevant target tissue. We found significant alterations in transcriptional and chromatin accessibility responses to 1,25D treatment, including some with ancestry-associated differences, and also elucidated the role of *cis-*genetic variance on treatment responses. Integration of genomic profiling with genetic mapping found an insertion-deletion variant that explains ancestry-associated differences in 1,25D regulation of *POLB*, an oxidative DNA repair enzyme involved in colorectal carcinogenesis, which also showed signals of positive natural selection. These findings highlight the importance of including diverse individuals in functional genomics studies to identify potential drivers of population-level differences relevant for clinical outcomes, and to uncover functional mechanisms that may be obscured by ancestry variation.
