## Supplemental Table 1 for "Genomic profiling of active vitamin D colonic responses in African- and European-Americans identifies an ancestry-related regulatory variant of *POLB*"

### Sheet: FINAL SAMPLE SUMMARY
Batch	ID	Sex	Ancestry(self)	PEL	CEU	YRI	CHB	RNAseq_inclusion	ATACseq_inclusion	RNAseq_cnt	ATACseq_cnt
B1	SK222	M	EA	0.01942	0.976138	1e-05	0.004432	1	1	53	28
B1	SK228	F	AA	0.00279	0.166994	0.823189	0.007027	1	1
B1	SK230	M	EA	1e-05	0.998593	1e-05	0.001387	likely RNA-seq swap with SK234	1
B1	SK234	M	AA	0.022342	0.199627	0.778022	1e-05	likely RNA-seq swap with SK230	0
B1	SK236	F	AA	0.014705	0.095919	0.875606	0.013769	1	1
B1	SK238	M	AA	0.013386	0.114886	0.860486	0.011243	1	1
B1	SK242	F	EA	0.013735	0.968007	0.002063	0.016195	1	1
B1	SK244	F	AA	0.002968	0.152625	0.84108	0.003327	1	1
B1	SK250	F	EA	0.007115	0.992862	1.3e-05	1e-05	1	1
B1	SK278	M	AA	0.032631	0.276801	0.690559	1e-05	1	0
B1	SK300	M	EA	0.005525	0.980629	0.013464	0.000382	1	1
B1	SK420	F	EA	1e-05	0.979403	0.011988	0.008599	1	1
B2	SK252	F	AA	0.003206	0.206304	0.785615	0.004875	1	1
B2	SK254	F	EA	1e-05	0.996407	0.003573	1e-05	1	1
B2	SK266	M	EA	1e-05	0.97747	1e-05	0.02251	1	1
B2	SK276	M	AA	1e-05	0.188766	0.808301	0.002922	1	1
B2	SK288	F	EA	0.021561	0.978419	1e-05	1e-05	1	1
B2	SK304	F	AA	1e-05	0.263865	0.736108	1.7e-05	1	1
B2	SK316	F	EA	0.005395	0.969847	0.00711	0.017649	1	1
B2	SK326	M	EA	0.003035	0.994217	1e-05	0.002738	1	1
B2	SK336	M	EA	0.006346	0.993634	1e-05	1e-05	1	1
B2	SK344	M	AA	1.3e-05	0.999967	1e-05	1e-05	1	1
B2	SK358	F	AA	1e-05	0.179024	0.804929	0.016037	1	1
B2	SK430	M	AA	0.002109	0.273197	0.709915	0.014778	1	1
B3	SK214	M	AA	0.013232	0.217893	0.763852	0.005022	1	0
B3	SK226	M	EA	0.193205	0.682503	0.118824	0.005468	1	0
B3	SK248	M	AA	1e-05	0.134744	0.846471	0.018774	1	0
B3	SK272	F	EA	1e-05	0.99997	1e-05	1e-05	1	1
B3	SK294	M	AA	0.013646	0.095085	0.88572	0.005549	1	0
B3	SK302	F	AA	0.009806	0.124366	0.864721	0.001108	1	1
B3	SK306	F	AA	0.013712	0.214426	0.767968	0.003894	no RNA-seq data	0
B3	SK318	M	AA	0.024827	0.24281	0.721842	0.010521	1	0
B3	SK324	F	EA	1e-05	0.92956	0.065915	0.004515	no RNA-seq data	0
B3	SK340	M	EA	1e-05	0.975701	0.015427	0.008861	1	0
B3	SK354	F	EA	0.021844	0.956237	0.004015	0.017904	1	0
B3	SK372	F	EA	0.00767	0.981445	1e-05	0.010875	1	0
B3	SK382	M	EA	1e-05	0.975528	0.016709	0.007753	1	0
B3	SK390	F	AA	1e-05	0.350471	0.634456	0.015063	1	0
B3	SK394	M	AA	0.013004	0.076885	0.910101	1e-05	1	0
B3	SK400	F	EA	1e-05	0.964244	0.01441	0.021335	1	0
B3	SK402	F	AA	0.000497	0.290446	0.697353	0.011703	1	0
B3	SK406	M	AA	0.002716	0.138841	0.858328	0.000116	1	1
B3	SK408	M	EA	0.006998	0.992844	0.000148	1e-05	1	0
B3	SK416	F	EA	0.000977	0.999003	1e-05	1e-05	1	0
B3	SK418	F	EA	1e-05	0.115184	0.869841	0.014965	self-reported EA, genotype 87% CHB	1
B3	SK422	F	EA	0.009334	0.990646	1e-05	1e-05	1	no ATACseq data
B3	SK424	M	AA	0.00813	0.117245	0.874615	1e-05	1	0
B3	SK426	F	AA	0.015999	0.199951	0.761434	0.022617	1	1
B3	SK428	F	EA	0.01175	0.977923	0.007917	0.002411	1	0
B3	SK434	M	EA	0.02478	0.488241	0.001875	0.485104	self-reported EA, genotype 50% CHB	0
B3	SK438	M	EA	1e-05	0.99997	1e-05	1e-05	1	no ATACseq data
B3	SK440	M	AA	0.007724	0.157777	0.81182	0.022679	1	0
B3	SK442	F	AA	1e-05	0.307341	0.68587	0.006779	1	0
B3	SK446	F	AA	0.012701	0.159255	0.827686	0.000358	1	0
B3	SK448	F	AA	1e-05	0.210395	0.775393	0.014202	self-reported AA, genotype 21% AA, RNAseq & ATACseq 20% PEL	self-reported AA, genotype 21% AA, RNAseq & ATACseq 20% PEL
B3	SK456	M	EA	0.001603	0.97021	0.02005	0.008137	1	0
B3	SK464	M	EA	1e-05	0.99997	1e-05	1e-05	1	0
B3	SK470	M	EA	1e-05	0.976584	0.011251	0.012155	1	1
B3	SK472	F	AA	0.028252	0.268775	0.699119	0.003855	1	0
B3	SK474	M	AA	0.005495	0.183712	0.807334	0.003459	1	0

### Sheet: samples_54ind_covariates
IndividualID	SampleID	Age	Tissue	Group	liveCell	RIN	Condition	fracCEU	fracAA	File	ind.n	ind.m	ind.b	Batch	bg.n
SK228	KML2	44	F	AA	-0.257838	0.364679	EtOH	0.12	0.85	SK-KML-02_S53.isoforms.results	1	1	2	B1	1
SK228	KML14	44	F	AA	-0.718656	0.481376	VD	0.12	0.86	SK-KML-14_S65.isoforms.results	1	1	2	B1	1
SK236	KML5	57	F	AA	-1.11364	-0.918991	EtOH	0.07	0.89	SK-KML-05_S56.isoforms.results	2	2	5	B1	2
SK236	KML17	57	F	AA	0.301726	-0.802294	VD	0.06	0.89	SK-KML-17_S68.isoforms.results	2	2	5	B1	2
SK242	KML7	58	F	W	-0.883233	0.481376	EtOH	1	0	SK-KML-07_S58.isoforms.results	2	3	7	B1	2
SK242	KML19	58	F	W	-0.718656	0.481376	VD	0.99	0	SK-KML-19_S70.isoforms.results	2	3	7	B1	2
SK244	KML8	63	F	AA	-0.652825	0.481376	EtOH	0.1	0.86	SK-KML-08_S59.isoforms.results	4	4	8	B1	4
SK244	KML20	63	F	AA	-0.224923	0.481376	VD	0.11	0.85	SK-KML-20_S71.isoforms.results	4	4	8	B1	4
SK250	KML9	61	F	W	-0.652825	0.481376	EtOH	0.97	0	SK-KML-09_S60.isoforms.results	3	5	9	B1	3
SK250	KML21	61	F	W	-0.817402	0.481376	VD	0.98	0	SK-KML-21_S72.isoforms.results	3	5	9	B1	3
SK420	KML12	50	F	W	-0.455331	0.247982	EtOH	0.99	0	SK-KML-12_S63.isoforms.results	5	6	12	B1	5
SK420	KML24	50	F	W	-0.949064	0.481376	VD	0.98	0	SK-KML-24_S75.isoforms.results	5	6	12	B1	5
SK252	KML2_2	64	F	AA	0.301726	-0.10211	EtOH	0.18	0.81	SK-KML-02-FC01_S2.isoforms.results	6	7	1	B2	1
SK252	KML2_1	64	F	AA	-0.619909	-1.26908	VD	0.19	0.81	SK-KML-01-FC01_S1.isoforms.results	6	7	1	B2	1
SK254	KML2_4	31	F	W	-0.422416	0.364679	EtOH	0.99	0	SK-KML-04-FC01_S4.isoforms.results	6	8	2	B2	1
SK254	KML2_3	31	F	W	-0.751571	0.247982	VD	0.99	0	SK-KML-03-FC01_S3.isoforms.results	6	8	2	B2	1
SK288	KML2_10	47	F	W	-0.0274296	-0.218807	EtOH	0.98	0	SK-KML-10-FC01_S10.isoforms.results	8	9	5	B2	3
SK288	KML2_9	47	F	W	-0.619909	0.481376	VD	0.96	0	SK-KML-09-FC01_S9.isoforms.results	8	9	5	B2	3
SK304	KML2_12	67	F	AA	2.27666	0.0145872	EtOH	0.22	0.77	SK-KML-12-FC01_S12.isoforms.results	8	10	6	B2	3
SK304	KML2_11	67	F	AA	3.0008	0.481376	VD	0.23	0.77	SK-KML-11-FC01_S11.isoforms.results	8	10	6	B2	3
SK316	KML2_14	58	F	W	0.828374	0.131284	EtOH	1	0	SK-KML-14-FC01_S14.isoforms.results	9	11	7	B2	4
SK316	KML2_13	58	F	W	0.301726	0.481376	VD	1	0	SK-KML-13-FC01_S13.isoforms.results	9	11	7	B2	4
SK358	KML2_22	51	F	AA	-0.422416	0.481376	EtOH	0.13	0.82	SK-KML-22-FC01_S22.isoforms.results	9	12	11	B2	5
SK358	KML2_21	51	F	AA	0.630881	0.481376	VD	0.13	0.82	SK-KML-21-FC01_S21.isoforms.results	9	12	11	B2	5
SK272	KL-01	40	F	W	21	10	EtOH	1	0	SK-KL-01-FC02_S1.isoforms.results	13	13	1	B3	1
SK272	KL-04	40	F	W	22	9.9	VD	1	0	SK-KL-04-FC02_S4.isoforms.results	13	13	1	B3	1
SK302	KL-19	52	F	AA	22	10	EtOH	0.12	0.88	SK-KL-19-FC02_S19.isoforms.results	13	14	4	B3	3
SK302	KL-22	52	F	AA	28	10	VD	0.11	0.88	SK-KL-22-FC02_S22.isoforms.results	13	14	4	B3	3
SK354	KL-43	65	F	W	26	10	EtOH	1	0	SK-KL-43-FC02_S39.isoforms.results	15	15	6	B3	3
SK354	KL-46	65	F	W	17	10	VD	1	0	SK-KL-46-FC02_S42.isoforms.results	15	15	6	B3	3
SK390	KL-61	60	F	AA	24	9.7	EtOH	0.34	0.64	SK-KL-61-FC02_S57.isoforms.results	15	16	9	B3	5
SK390	KL-64	60	F	AA	29	9.7	VD	0.34	0.64	SK-KL-64-FC02_S60.isoforms.results	15	16	9	B3	5
SK372	KL-02	55	F	W	13	9.8	EtOH	1	0	SK-KL-02-FC02_S2.isoforms.results	18	17	1	B4	1
SK372	KL-05	55	F	W	32	9.9	VD	1	0	SK-KL-05-FC02_S5.isoforms.results	18	17	1	B4	1
SK426	KL-32	53	F	AA	21	9.5	EtOH	0.22	0.78	SK-KL-32-FC02_S30.isoforms.results	19	18	6	B4	4
SK426	KL-35	53	F	AA	19	9.9	VD	0.23	0.77	SK-KL-35-FC02_S33.isoforms.results	19	18	6	B4	4
SK428	KL-38	66	F	W	31	9.9	EtOH	1	0	SK-KL-38-FC02_S35.isoforms.results	19	19	7	B4	3
SK428	KL-41	66	F	W	27	10	VD	1	0	SK-KL-41-FC02_S37.isoforms.results	19	19	7	B4	3
SK442	KL-44	53	F	AA	27	9.6	EtOH	0.31	0.68	SK-KL-44-FC02_S40.isoforms.results	20	20	8	B4	5
SK442	KL-47	53	F	AA	23	10	VD	0.32	0.68	SK-KL-47-FC02_S43.isoforms.results	20	20	8	B4	5
SK448	KL-50	51	F	AA	36	10	EtOH	0.68	0.06	SK-KL-50-FC02_S46.isoforms.results	21	21	9	B4	6
SK448	KL-53	51	F	AA	28	10	VD	0.68	0.07	SK-KL-53-FC02_S49.isoforms.results	21	21	9	B4	6
SK400	KL-15	48	F	W	22	10	EtOH	1	0	SK-KL-15-FC02_S15.isoforms.results	24	22	3	B5	2
SK400	KL-18	48	F	W	22	10	VD	1	0	SK-KL-18-FC02_S18.isoforms.results	24	22	3	B5	2
SK402	KL-21	62	F	AA	22	10	EtOH	0.29	0.71	SK-KL-21-FC02_S21.isoforms.results	23	23	4	B5	2
SK402	KL-24	62	F	AA	21	10	VD	0.29	0.71	SK-KL-24-FC02_S24.isoforms.results	23	23	4	B5	2
SK416	KL-27	52	F	W	23	10	EtOH	1	0	SK-KL-27-FC02_S26.isoforms.results	25	24	5	B5	3
SK416	KL-30	52	F	W	19	9.9	VD	1	0	SK-KL-30-FC02_S28.isoforms.results	25	24	5	B5	3
SK422	KL-33	40	F	W	20	10	EtOH	1	0	SK-KL-33-FC02_S31.isoforms.results	26	25	6	B5	4
SK422	KL-36	40	F	W	24	9.6	VD	1	0	SK-KL-36-FC02_S34.isoforms.results	26	25	6	B5	4
SK446	KL-57	37	F	AA	16	9.9	EtOH	0.15	0.85	SK-KL-57-FC02_S53.isoforms.results	25	26	10	B5	4
SK446	KL-60	37	F	AA	32	10	VD	0.15	0.85	SK-KL-60-FC02_S56.isoforms.results	25	26	10	B5	4
SK472	KL-63	50	F	AA	20	10	EtOH	0.26	0.7	SK-KL-63-FC02_S59.isoforms.results	26	27	11	B5	5
SK472	KL-66	50	F	AA	26	9.6	VD	0.27	0.7	SK-KL-66-FC02_S62.isoforms.results	26	27	11	B5	5
SK222	KML1	32	M	W	0.532134	0.364679	EtOH	0.96	0	SK-KML-01_S52.isoforms.results	1	1	1	B1	1
SK222	KML13	32	M	W	0.00548592	0.481376	VD	0.96	0	SK-KML-13_S64.isoforms.results	1	1	1	B1	1
SK238	KML6	48	M	AA	-1.08073	0.364679	EtOH	0.11	0.85	SK-KML-06_S57.isoforms.results	3	2	6	B1	3
SK238	KML18	48	M	AA	-0.257838	0.481376	VD	0.12	0.84	SK-KML-18_S69.isoforms.results	3	2	6	B1	3
SK278	KML10	67	M	AA	-1.21239	-4.53661	EtOH	0.21	0.74	SK-KML-10_S61.isoforms.results	5	3	10	B1	5
SK278	KML22	67	M	AA	-0.554078	-3.95312	VD	0.21	0.73	SK-KML-22_S73.isoforms.results	5	3	10	B1	5
SK300	KML11	50	M	W	-1.14656	0.481376	EtOH	0.98	0	SK-KML-11_S62.isoforms.results	4	4	11	B1	4
SK300	KML23	50	M	W	0.56505	0.247982	VD	0.98	0	SK-KML-23_S74.isoforms.results	4	4	11	B1	4
SK266	KML2_6	40	M	W	0.630881	0.481376	EtOH	1	0	SK-KML-06-FC01_S6.isoforms.results	7	5	3	B2	2
SK266	KML2_5	40	M	W	1.02587	-0.452202	VD	0.99	0	SK-KML-05-FC01_S5.isoforms.results	7	5	3	B2	2
SK276	KML2_8	54	M	AA	-0.0932607	0.247982	EtOH	0.14	0.83	SK-KML-08-FC01_S8.isoforms.results	7	6	4	B2	2
SK276	KML2_7	54	M	AA	-0.0932607	-0.10211	VD	0.13	0.83	SK-KML-07-FC01_S7.isoforms.results	7	6	4	B2	2
SK326	KML2_16	50	M	W	1.15753	0.364679	EtOH	1	0	SK-KML-16-FC01_S16.isoforms.results	10	7	8	B2	5
SK326	KML2_15	50	M	W	0.56505	0.481376	VD	0.99	0	SK-KML-15-FC01_S15.isoforms.results	10	7	8	B2	5
SK336	KML2_18	67	M	W	1.42085	0.131284	EtOH	0.99	0	SK-KML-18-FC01_S18.isoforms.results	11	8	9	B2	6
SK336	KML2_17	67	M	W	0.696712	0.481376	VD	0.98	0	SK-KML-17-FC01_S17.isoforms.results	11	8	9	B2	6
SK344	KML2_20	68	M	W	1.81584	0.481376	EtOH	1	0	SK-KML-20-FC01_S20.isoforms.results	12	9	10	B2	4
SK344	KML2_19	68	M	W	1.88167	0.481376	VD	1	0	SK-KML-19-FC01_S19.isoforms.results	12	9	10	B2	4
SK430	KML2_24	56	M	AA	1.42085	-0.218807	EtOH	0.26	0.69	SK-KML-24-FC01_S24.isoforms.results	10	10	12	B2	6
SK430	KML2_23	56	M	AA	-0.751571	-0.918991	VD	0.26	0.69	SK-KML-23-FC01_S23.isoforms.results	10	10	12	B2	6
SK248	KL-07	63	M	AA	27	7	EtOH	0.11	0.9	SK-KL-07-FC02_S7.isoforms.results	11	11	2	B3	1
SK248	KL-10	63	M	AA	34	9.9	VD	0.12	0.88	SK-KL-10-FC02_S10.isoforms.results	11	11	2	B3	1
SK294	KL-13	52	M	AA	32	10	EtOH	0.08	0.92	SK-KL-13-FC02_S13.isoforms.results	12	12	3	B3	2
SK294	KL-16	52	M	AA	24	10	VD	0.08	0.92	SK-KL-16-FC02_S16.isoforms.results	12	12	3	B3	2
SK318	KL-31	64	M	AA	29	10	EtOH	0.22	0.75	SK-KL-31-FC02_S29.isoforms.results	14	13	5	B3	4
SK318	KL-34	64	M	AA	29	10	VD	0.22	0.76	SK-KL-34-FC02_S32.isoforms.results	14	13	5	B3	4
SK340	KL-49	50	M	W	24	10	EtOH	1	0	SK-KL-49-FC02_S45.isoforms.results	14	14	7	B3	2
SK340	KL-52	50	M	W	31	10	VD	1	0	SK-KL-52-FC02_S48.isoforms.results	14	14	7	B3	2
SK382	KL-55	71	M	W	26	10	EtOH	1	0	SK-KL-55-FC02_S51.isoforms.results	16	15	8	B3	4
SK382	KL-58	71	M	W	30	10	VD	1	0	SK-KL-58-FC02_S54.isoforms.results	16	15	8	B3	4
SK408	KL-67	40	M	W	32	10	EtOH	1	0	SK-KL-67-FC02_S63.isoforms.results	17	16	10	B3	5
SK408	KL-70	40	M	W	33	10	VD	1	0	SK-KL-70-FC02_S66.isoforms.results	17	16	10	B3	5
SK394	KL-08	67	M	AA	24	9.9	EtOH	0.07	0.93	SK-KL-08-FC02_S8.isoforms.results	16	17	2	B4	1
SK394	KL-11	67	M	AA	25	8.6	VD	0.07	0.93	SK-KL-11-FC02_S11.isoforms.results	16	17	2	B4	1
SK406	KL-14	69	M	AA	22	9.9	EtOH	0.13	0.87	SK-KL-14-FC02_S14.isoforms.results	17	18	3	B4	2
SK406	KL-17	69	M	AA	25	9.9	VD	0.13	0.87	SK-KL-17-FC02_S17.isoforms.results	17	18	3	B4	2
SK424	KL-26	61	M	AA	36	9.5	EtOH	0.11	0.89	SK-KL-26-FC02_S25.isoforms.results	18	19	5	B4	3
SK424	KL-29	61	M	AA	31	9	VD	0.1	0.9	SK-KL-29-FC02_S27.isoforms.results	18	19	5	B4	3
SK456	KL-56	55	M	W	17	10	EtOH	1	0	SK-KL-56-FC02_S52.isoforms.results	20	20	10	B4	4
SK456	KL-59	55	M	W	23	10	VD	1	0	SK-KL-59-FC02_S55.isoforms.results	20	20	10	B4	4
SK464	KL-62	65	M	W	20	9.9	EtOH	1	0	SK-KL-62-FC02_S58.isoforms.results	21	21	11	B4	5
SK464	KL-65	65	M	W	25	9.7	VD	1	0	SK-KL-65-FC02_S61.isoforms.results	21	21	11	B4	5
SK470	KL-68	50	M	W	17	10	EtOH	1	0	SK-KL-68-FC02_S64.isoforms.results	22	22	12	B4	6
SK470	KL-71	50	M	W	27	9.9	VD	1	0	SK-KL-71-FC02_S67.isoforms.results	22	22	12	B4	6
SK214	KL-03	56	M	AA	16	10	EtOH	0.19	0.8	SK-KL-03-FC02_S3.isoforms.results	22	23	1	B5	1
SK214	KL-06	56	M	AA	21	10	VD	0.2	0.8	SK-KL-06-FC02_S6.isoforms.results	22	23	1	B5	1
SK226	KL-09	54	M	W	19	10	EtOH	0.72	0.12	SK-KL-09-FC02_S9.isoforms.results	23	24	2	B5	1
SK226	KL-12	54	M	W	27	10	VD	0.73	0.12	SK-KL-12-FC02_S12.isoforms.results	23	24	2	B5	1
SK438	KL-45	68	M	W	20	10	EtOH	1	0	SK-KL-45-FC02_S41.isoforms.results	27	25	8	B5	6
SK438	KL-48	68	M	W	18	10	VD	1	0	SK-KL-48-FC02_S44.isoforms.results	27	25	8	B5	6
SK440	KL-51	70	M	AA	19	10	EtOH	0.15	0.81	SK-KL-51-FC02_S47.isoforms.results	24	26	9	B5	3
SK440	KL-54	70	M	AA	23	10	VD	0.17	0.81	SK-KL-54-FC02_S50.isoforms.results	24	26	9	B5	3
SK474	KL-69	65	M	AA	20	9.9	EtOH	0.18	0.82	SK-KL-69-FC02_S65.isoforms.results	27	27	12	B5	6
SK474	KL-72	65	M	AA	20	10	VD	0.18	0.82	SK-KL-72-FC02_S68.isoforms.results	27	27	12	B5	6
