## Supplemental Table 3 for "Genomic profiling of active vitamin D colonic responses in African- and European-Americans identifies an ancestry-related regulatory variant of *POLB*"

### Sheet: DreamDE_53ind_byConditionVD_bas
name	description	database	size	setRank	pSetRank	correctedPValue	adjustedPValue
R-HSA-382551	Transmembrane_transport_of_small_molecules	REACTOME	457	0.060195	1.87648e-61	5.02481e-09	6.15642e-08
R-HSA-372790	Signaling_by_GPCR	REACTOME	454	0.0481732	5.42269e-53	1.01655e-05	6.15642e-08
GO:0038023	signaling_receptor_activity	GOMF	399	0.0396731	4.01533e-46	2.79837e-09	6.15642e-08
GO:0008015	blood_circulation	GOBP	208	0.0337468	9.35461e-41	2.66594e-08	6.15642e-08
GO:0044057	regulation_of_system_process	GOBP	464	0.0157784	7.02651e-20	2.13194e-05	6.15642e-08
GO:0008285	negative_regulation_of_cell_proliferation	GOBP	478	0.00912529	2.84174e-09	9.56809e-07	6.15642e-08
GO:0043269	regulation_of_ion_transport	GOBP	366	0.00520262	0.0332176	0.0003015	6.15642e-08
GO:1903522	regulation_of_blood_circulation	GOBP	167	0.00472711	0.224645	0.00104968	6.15642e-08
GO:0043405	regulation_of_MAP_kinase_activity	GOBP	254	0.00472319	0.227494	0.000138097	6.15642e-08
GO:0030855	epithelial_cell_differentiation	GOBP	394	0.00464376	0.310055	4.20708e-06	6.15642e-08
hsa03320	PPAR_signaling_pathway	KEGG	53	0.00375176	1	1.43904e-07	6.15642e-08
R-HSA-2426168	Activation_of_gene_expression_by_SREBF_(SREBP)	REACTOME	42	0.00162995	1	6.08107e-07	6.15642e-08
hsa04931	Insulin_resistance	KEGG	94	0.00322576	1	3.70792e-06	6.15642e-08
WP299	Nuclear_Receptors_in_Lipid_Metabolism_and_Toxicity	WikiPathways	24	0.00318134	1	7.38346e-06	6.15642e-08
GO:0060589	nucleoside-triphosphatase_regulator_activity	GOMF	453	0.00158348	1	8.83615e-06	6.15642e-08
GO:0035091	phosphatidylinositol_binding	GOMF	176	0.00121995	1	1.0623e-05	6.15642e-08
GO:0043065	positive_regulation_of_apoptotic_process	GOBP	490	0.00341138	1	1.49709e-05	6.15642e-08
GO:0006644	phospholipid_metabolic_process	GOBP	324	0.00206952	1	2.26295e-05	6.15642e-08
GO:0043621	protein_self-association	GOMF	46	0.000914277	1	2.55269e-05	6.15642e-08
GO:0098552	side_of_membrane	GOCC	271	0.00294767	1	2.72759e-05	6.15642e-08
GO:0001671	ATPase_activator_activity	GOMF	20	0.000725072	1	2.91675e-05	6.15642e-08
WP229	Irinotecan_Pathway	WikiPathways	11	0.000829837	1	7.74115e-05	6.15642e-08
R-HSA-881907	Gastrin-CREB_signalling_pathway_via_PKC_and_MAPK	REACTOME	257	0.00432282	1	9.26524e-05	6.15642e-08
GO:0046890	regulation_of_lipid_biosynthetic_process	GOBP	107	0.000936979	1	9.38634e-05	6.15642e-08
R-HSA-388396	GPCR_downstream_signaling	REACTOME	235	0.00370845	1	0.000120852	6.15642e-08
R-HSA-390918	Peroxisomal_lipid_metabolism	REACTOME	27	0.0007811	1	0.000126236	6.15642e-08
GO:0005923	bicellular_tight_junction	GOCC	92	0.00082926	1	0.000159727	6.15642e-08
hif1_tfpathway	HIF-1-alpha_transcription_factor_network	Pathway_Interaction_Database	55	0.000739383	1	0.000164349	6.15642e-08
R-HSA-427589	Type_II_Na+/Pi_cotransporters	REACTOME	2	0.000725072	1	0.000171745	6.15642e-08
GO:0050731	positive_regulation_of_peptidyl-tyrosine_phosphorylation	GOBP	100	0.00164441	1	0.000182812	6.15642e-08
GO:0008645	hexose_transport	GOBP	41	0.000933836	1	0.000193229	6.15642e-08
GO:0031253	cell_projection_membrane	GOCC	218	0.00187801	1	0.000214941	6.15642e-08
GO:0002237	response_to_molecule_of_bacterial_origin	GOBP	233	0.00237991	1	0.000225528	6.15642e-08
GO:0030029	actin_filament-based_process	GOBP	369	0.00187292	1	0.000226792	6.15642e-08
GO:0071456	cellular_response_to_hypoxia	GOBP	159	0.00175066	1	0.000226906	6.15642e-08
GO:0008217	regulation_of_blood_pressure	GOBP	96	0.00115619	1	0.000255592	6.15642e-08
hsa04514	Cell_adhesion_molecules_(CAMs)	KEGG	66	0.000762852	1	0.000296984	6.15642e-08
GO:0002089	lens_morphogenesis_in_camera-type_eye	GOBP	14	0.000750534	1	0.000372291	6.15642e-08
GO:0051260	protein_homooligomerization	GOBP	208	0.000794696	1	0.000399898	6.15642e-08
hsa05200	Pathways_in_cancer	KEGG	289	0.00156495	1	0.000425431	6.15642e-08
hsa04976	Bile_secretion	KEGG	45	0.00272452	1	0.000462549	6.15642e-08
R-HSA-425366	Transport_of_glucose_and_other_sugars,_bile_salts_and_organic_acids,_metal_ions_and_amine_compounds	REACTOME	66	0.000927657	1	0.000468233	6.15642e-08
GO:0016705	oxidoreductase_activity,_acting_on_paired_donors,_with_incorporation_or_reduction_of_molecular_oxygen	GOMF	108	0.000957285	1	0.000571796	6.15642e-08
R-HSA-422475	Axon_guidance	REACTOME	394	0.00235623	1	0.000640566	6.15642e-08
R-HSA-425393	Transport_of_inorganic_cations/anions_and_amino_acids/oligopeptides	REACTOME	71	0.000942431	1	0.000737659	6.15642e-08
R-HSA-6798695	Neutrophil_degranulation	REACTOME	366	0.00145214	1	0.000770302	6.15642e-08
GO:0042578	phosphoric_ester_hydrolase_activity	GOMF	286	0.00162808	1	0.00077439	6.15642e-08
R-HSA-201451	Signaling_by_BMP	REACTOME	18	0.000725072	1	0.000841088	6.15642e-08
hsa04014	Ras_signaling_pathway	KEGG	151	0.000850006	1	0.000863383	6.15642e-08
hsa04913	Ovarian_steroidogenesis	KEGG	33	0.000826325	1	0.000869395	6.15642e-08
GO:0043524	negative_regulation_of_neuron_apoptotic_process	GOBP	104	0.000870532	1	0.000922988	6.15642e-08
WP1544	MicroRNAs_in_cardiomyocyte_hypertrophy	WikiPathways	70	0.000876333	1	0.000942211	6.15642e-08
GO:0005938	cell_cortex	GOCC	227	0.00085515	1	0.000999501	6.15642e-08
GO:0001730	2'-5'-oligoadenylate_synthetase_activity	GOMF	4	0.000725072	1	0.00102417	6.15642e-08
hsa04390	Hippo_signaling_pathway	KEGG	116	0.000890722	1	0.00110398	6.15642e-08
WP15	Selenium_Micronutrient_Network	WikiPathways	63	0.000725072	1	0.00113434	6.15642e-08
R-HSA-382556	ABC-family_proteins_mediated_transport	REACTOME	93	0.000964894	1	0.00121346	6.15642e-08
GO:0016323	basolateral_plasma_membrane	GOCC	159	0.00107517	1	0.00144588	6.15642e-08
GO:0019751	polyol_metabolic_process	GOBP	91	0.00145511	1	0.00145883	6.15642e-08
R-HSA-416476	G_alpha_(q)_signalling_events	REACTOME	77	0.00116909	1	0.00147071	6.15642e-08
GO:0050661	NADP_binding	GOMF	37	0.000725072	1	0.00163163	6.15642e-08
GO:0016874	ligase_activity	GOMF	377	0.000743908	1	0.00167342	6.15642e-08
hsa04062	Chemokine_signaling_pathway	KEGG	110	0.00115779	1	0.00168597	6.15642e-08
R-HSA-201681	TCF_dependent_signaling_in_response_to_WNT	REACTOME	173	0.0011846	1	0.00175469	6.15642e-08
GO:0090287	regulation_of_cellular_response_to_growth_factor_stimulus	GOBP	177	0.00128105	1	0.00184226	6.15642e-08
GO:0048754	branching_morphogenesis_of_an_epithelial_tube	GOBP	90	0.00124351	1	0.00201386	6.15642e-08
GO:0035578	azurophil_granule_lumen	GOCC	71	0.000725072	1	0.00206703	6.15642e-08
R-HSA-449147	Signaling_by_Interleukins	REACTOME	348	0.00169068	1	0.00207723	6.15642e-08
GO:0033780	taurochenodeoxycholate_6alpha-hydroxylase_activity	GOMF	1	0.000725072	1	0.00217763	6.15642e-08
GO:1905039	carboxylic_acid_transmembrane_transport	GOBP	71	0.000966691	1	0.00224105	6.15642e-08
WP3915	Angiopoietin_Like_Protein_8_Regulatory_Pathway	WikiPathways	116	0.000999759	1	0.00224654	6.15642e-08
tcr_pathway	TCR_signaling_in_naive_CD4+_T_cells	Pathway_Interaction_Database	39	0.000725072	1	0.0023188	6.15642e-08
GO:0061097	regulation_of_protein_tyrosine_kinase_activity	GOBP	51	0.000725072	1	0.00236154	6.15642e-08
GO:0071383	cellular_response_to_steroid_hormone_stimulus	GOBP	159	0.00161943	1	0.00245761	6.15642e-08
p53downstreampathway	Direct_p53_effectors	Pathway_Interaction_Database	115	0.000835312	1	0.00252599	6.15642e-08
GO:0000165	MAPK_cascade	GOBP	286	0.001872	1	0.00264273	6.15642e-08
myc_represspathway	Validated_targets_of_C-MYC_transcriptional_repression	Pathway_Interaction_Database	51	0.000725072	1	0.00281932	6.15642e-08
GO:0048008	platelet-derived_growth_factor_receptor_signaling_pathway	GOBP	30	0.000857656	1	0.00294266	6.15642e-08
hsa04151	PI3K-Akt_signaling_pathway	KEGG	218	0.000838008	1	0.00294593	6.15642e-08
GO:0006705	mineralocorticoid_biosynthetic_process	GOBP	2	0.000725072	1	0.00315764	6.15642e-08
GO:0006699	bile_acid_biosynthetic_process	GOBP	17	0.000725072	1	0.00316039	6.15642e-08
GO:0045785	positive_regulation_of_cell_adhesion	GOBP	251	0.000946705	1	0.00322963	6.15642e-08
GO:0045087	innate_immune_response	GOBP	349	0.0015302	1	0.00329154	6.15642e-08
hsa04071	Sphingolipid_signaling_pathway	KEGG	96	0.000782189	1	0.00337088	6.15642e-08
R-HSA-1989781	PPARA_activates_gene_expression	REACTOME	114	0.000725072	1	0.00338815	6.15642e-08
R-HSA-936837	Ion_transport_by_P-type_ATPases	REACTOME	38	0.00127437	1	0.00351197	6.15642e-08
R-HSA-535734	Fatty_acid,_triacylglycerol,_and_ketone_body_metabolism	REACTOME	218	0.00129463	1	0.00366994	6.15642e-08
M00340	Proteasome,_20S_core_particle	KEGG	14	0.000725072	1	0.00406849	6.15642e-08
hsa04666	Fc_gamma_R-mediated_phagocytosis	KEGG	75	0.000894871	1	0.00418867	6.15642e-08
WP3599	Transcription_factor_regulation_in_adipogenesis	WikiPathways	18	0.000794402	1	0.00434421	6.15642e-08
WP2879	Farnesoid_X_Receptor__Pathway	WikiPathways	13	0.000817519	1	0.00468407	6.15642e-08
GO:0050852	T_cell_receptor_signaling_pathway	GOBP	112	0.000964325	1	0.0046953	6.15642e-08
hsa04340	Hedgehog_signaling_pathway	KEGG	33	0.000725072	1	0.00474472	6.15642e-08
R-HSA-191273	Cholesterol_biosynthesis	REACTOME	23	0.000725072	1	0.0047525	6.15642e-08
GO:0010975	regulation_of_neuron_projection_development	GOBP	313	0.000982317	1	0.00483665	6.15642e-08
hsa04978	Mineral_absorption	KEGG	38	0.000914039	1	0.00490561	6.15642e-08
nfat_3pathway	Role_of_Calcineurin-dependent_NFAT_signaling_in_lymphocytes	Pathway_Interaction_Database	48	0.000725072	1	0.00493764	6.15642e-08
GO:0006006	glucose_metabolic_process	GOBP	97	0.00101273	1	0.0050445	6.15642e-08
M00003	Gluconeogenesis,_oxaloacetate_=>_fructose-6P	KEGG	13	0.000725072	1	0.00508419	6.15642e-08
GO:0017015	regulation_of_transforming_growth_factor_beta_receptor_signaling_pathway	GOBP	80	0.000913656	1	0.00522247	6.15642e-08
GO:0019413	acetate_biosynthetic_process	GOBP	2	0.000725072	1	0.00523745	6.15642e-08
WP236	Adipogenesis	WikiPathways	94	0.000844715	1	0.00557832	6.15642e-08
hsa04152	AMPK_signaling_pathway	KEGG	104	0.000959177	1	0.00588776	6.15642e-08
hsa04024	cAMP_signaling_pathway	KEGG	119	0.00104429	1	0.00632384	6.15642e-08
GO:0001664	G-protein_coupled_receptor_binding	GOMF	145	0.00104837	1	0.00687755	6.15642e-08
GO:0018941	organomercury_metabolic_process	GOBP	1	0.000725072	1	0.00692176	6.15642e-08
GO:0030674	protein_binding,_bridging	GOMF	124	0.000740793	1	0.00701701	6.15642e-08
GO:0010640	regulation_of_platelet-derived_growth_factor_receptor_signaling_pathway	GOBP	15	0.000725072	1	0.00702193	6.15642e-08
WP437	EGF/EGFR_Signaling_Pathway	WikiPathways	149	0.00118622	1	0.00705226	6.15642e-08
R-HSA-109581	Apoptosis	REACTOME	152	0.000816414	1	0.00709837	6.15642e-08
GO:0016791	phosphatase_activity	GOMF	224	0.000771533	1	0.00733481	6.15642e-08
GO:0035591	signaling_adaptor_activity	GOMF	61	0.000744749	1	0.00740331	6.15642e-08
WP536	Calcium_Regulation_in_the_Cardiac_Cell	WikiPathways	89	0.000839112	1	0.00747818	6.15642e-08
WP2884	NRF2_pathway	WikiPathways	105	0.000770687	1	0.00805883	6.15642e-08
R-HSA-177929	Signaling_by_EGFR	REACTOME	273	0.00240937	1	0.00807435	6.15642e-08
GO:0050197	phytanate-CoA_ligase_activity	GOMF	1	0.000725072	1	0.00816612	6.15642e-08
GO:1901618	organic_hydroxy_compound_transmembrane_transporter_activity	GOMF	32	0.000802111	1	0.00901642	6.15642e-08
GO:0071224	cellular_response_to_peptidoglycan	GOBP	1	0.000725072	1	0.00909939	6.15642e-08
R-HSA-5576891	Cardiac_conduction	REACTOME	59	0.00107794	1	0.00961403	6.15642e-08
WP1424	Globo_Sphingolipid_Metabolism	WikiPathways	17	0.00087915	1	7.14439e-06	0.000150032
WP2406	Cardiac_Progenitor_Differentiation	WikiPathways	22	0.000839242	1	1.29468e-05	0.000258935
GO:0035612	AP-2_adaptor_complex_binding	GOMF	9	0.000725072	1	6.20701e-05	0.00117933
GO:0039552	RIG-I_binding	GOMF	1	0.000725072	1	0.000233318	0.00419972
hsa00601	Glycosphingolipid_biosynthesis_-_lacto_and_neolacto_series	KEGG	23	0.000725072	1	0.000626518	0.0106508
GO:0046707	IDP_metabolic_process	GOBP	2	0.000725072	1	0.000656745	0.0106508
GO:0005681	spliceosomal_complex	GOCC	182	0.000725072	1	0.00074589	0.0111883
GO:0016763	transferase_activity,_transferring_pentosyl_groups	GOMF	48	0.00103323	1	0.00103639	0.0145094
WP3584	MECP2_and_Associated_Rett_Syndrome	WikiPathways	42	0.000725072	1	0.00271301	0.0352692
