## Supplemental Table 5 for "Genomic profiling of active vitamin D colonic responses in African- and European-Americans identifies an ancestry-related regulatory variant of *POLB*"

### Sheet: Sheet1
Annotation	DA_Peaks	Total_Size_(bp)	Log2(obs/exp)	logP_enrichment_(+value_depleted)	Frac		All_Peaks	Total_Size_(bp)	Log2(obs/exp)	logP_enrichment_(+value_depleted)	Frac
3UTR	50	27081903	0.446	-3.875	0.0121536		1331	27081903	0.346	-38.802	0.0113462
miRNA	1	108626	2.764	-1.988	0.000243072		18	108626	2.1	-14.521	0.000153442
ncRNA	24	7067522	1.325	-9.685	0.00583374		593	7067522	1.118	-143.692	0.00505507
TTS	80	32347408	0.867	-14.455	0.0194458		1950	32347408	0.641	-172.681	0.0166229
pseudo	1	2066769	-1.486	1.467	0.000243072		100	2066769	0.324	-4.1	0.000852457
Exon	56	37344528	0.145	-1.42	0.0136121		2253	37344528	0.642	-200.038	0.0192059
Intron	2030	1261899055	0.247	-53.381	0.493437		51415	1261899055	0.076	-124.745	0.438291
Intergenic	1716	1627986094	-0.363	121.027	0.417112		44586	1627986094	-0.497	5781.94	0.380076
Promoter	148	36025528	1.599	-69.157	0.0359747		14529	36025528	3.383	-21713.1	0.123853
5UTR	8	2652937	1.153	-3.487	0.00194458		533	2652937	2.378	-452.64	0.00454359
snoRNA	0	357	-0.001	0	0		0	357	-0.02	0.014	0
scRNA	0	97	0	0	0		0	97	-0.005	0.004	0
